# Modulation of bacterial multicellularity via spatiotemporal polysaccharide secretion

**DOI:** 10.1101/2020.02.20.957654

**Authors:** Salim T. Islam, Israel Vergara Alvarez, Fares Saïdi, Annick Giuseppi, Evgeny Vinogradov, Castrese Morrone, Gael Brasseur, Gaurav Sharma, Anaïs Benarouche, Jean-Luc Bridot, Gokulakrishnan Ravicoularamin, Alain Cagna, Charles Gauthier, Mitchell Singer, Henri-Pierre Fierobe, Tâm Mignot, Emilia M. F. Mauriello

## Abstract

The development of multicellularity is a key evolutionary transition allowing for differentiation of physiological functions across a cell population that confers survival benefits; among unicellular bacteria, this can lead to complex developmental behaviours and the formation of higher-order community structures. Herein, we demonstrate that in the social δ-proteobacterium *Myxococcus xanthus*, the secretion of a novel secreted biosurfactant polysaccharide (BPS) is temporally and spatially modulated within communities, mediating swarm migration as well as the formation of multicellular swarm biofilms and fruiting bodies. BPS is a type IV pilus-inhibited acidic polymer built of randomly-acetylated β-linked tetrasaccharide repeats. Both BPS and the “shared good” EPS are produced by dedicated Wzx/Wzy-dependent polysaccharide assembly pathways distinct from that responsible for spore coat assembly. To our knowledge, such pathways have never-before been explicitly shown to synthesize a biosurfactant. Together, these data reveal the central role of secreted polysaccharides in the intricate behaviours coordinating bacterial multicellularity.
