## Supplementary Table 3 for "Modulation of bacterial multicellularity via spatiotemporal polysaccharide secretion"

### Sheet: EPS cluster
Locus Tag	Potential Function Based on Fold-Recognition Analysis
MXAN_7415	WbaP Gal/Glu-UndP transferase
MXAN_7416 (WzxX)	WzxX
MXAN_7417 (WzaX)	WzaX
MXAN_7418	exosortase EpsH/L
MXAN_7420	DNA-binding response regulator
MXAN_7421 (WzcX)	WzcX
MXAN_7422	UndP-GTase2
MXAN_7423	Anti-viral toxin-antitoxin response regulator
MXAN_7424	DNA interaction-related
MXAN_7425	hypothetical protein, DUSAM domain
MXAN_7426	potential interacting with DNA-binding protein, toxin/antitoxin
MXAN_7430	transposase, DDE domain
MXAN_7431	transposase orfA, IS5 family
MXAN_7433	scaffolding + SEC24 - cellusomal
MXAN_7435	hydrolase, α/β fold
MXAN_RS37275	unknown
MXAN_7436	outer-membrane metal ion efflux (CzcC)
MXAN_7437	heavy metal efflux pump (CzcA)
MXAN_7438	heavy metal resistance protein
MXAN_7439	sensory box histidine kinase
MXAN_7440	σ54-dependent response regulator
MXAN_7441	GTase1
MXAN_7442 (WzyX)	WzyX
MXAN_7443	Mg2+ transporter
MXAN_7444	hybrid sensor kinase + response regulator
MXAN_7445	GTase1, WcaL
MXAN_7447 (WzeX)	Wzc C-terminal tyrosine kinase
MXAN_7448	GTase2
MXAN_7449	serine acetyltransferase
MXAN_7450	putative glycosyl hydrolase
MXAN_7451	GTase, WecB

### Sheet: MASC cluster
Locus Tag	Potential Function Based on Fold-Recognition Analysis
MXAN_3024	GTP-binding protein
MXAN_3025	hypothetical protein (Mg2+ transport)
MXAN_3026 (WzyS)	WzyS
MXAN_3027	GTase1
MXAN_3225 (WzaS)	WzaS
MXAN_3226	exosortase EpsH/L
MXAN_3227 (WzcS)	WzcS
MXAN_3228 (WzeS)	WzeS
MXAN_3229	WcaJ UDP-glucose:UndP glucose-1-phosphate transferase
MXAN_3230	2-phospho-L-lactate transferase
MXAN_3231	FemABX peptidyltransferase
MXAN_3232	WecE dTDP-4-amino-4,6-dideoxygalactose transaminase
MXAN_3233	FemABX peptidyltransferase
MXAN_3234	NrfG cytochrome c-type biogenesis protein
MXAN_3235	NrfF cytochrome c-type biogenesis protein
MXAN_3236	MPH2' macrolide 2'-phosphotransferase
MXAN_3237	hypothetical protein
MXAN_3238	OafA PG/LPS O-acetylase, acyltransferase and SGNH-hydrolase domains
MXAN_3239	2-oxoglutarate and iron-dependent oxygenase domains
MXAN_3240	transcriptional regulator
MXAN_3241	hypothetical protein
MXAN_3242	phosphatase and DNA-binding
MXAN_3243	antitoxin component of toxin-antitoxin module
MXAN_3244	hypothetical protein
MXAN_3245	replicaiton machinery recruitement factor
MXAN_3247	peptidase
MXAN_3248	peptidase
MXAN_3249	PG-binding, L,D-transpeptidase
MXAN_3250	sugar lactone lactonase
MXAN_3251	hypothetical protein with zinc ribbon domain
MXAN_3252	thiol-disulphide oxidoreductase
MXAN_3253	cytochrome C biogenesis factor CcmF
MXAN_3254	cytochrome C biogenesis factor CcmE
MXAN_3255	heme exporter protein CcmD
MXAN_3256	heme exporter protein CcmC
MXAN_3257	heme exporter protein CcmB
MXAN_3258	ABC-type polar amino acid transporter
MXAN_3259	polysaccharide N-deacetylase
MXAN_3260 (WzxS)	WzxS
MXAN_3261	WcaF O-acetyltransferase
MXAN_3262	GTase1 (WcaL)
MXAN_3263	Gtase 1 (WcaI), exosortase-associated

### Sheet: BPS cluster
Locus Tag	Potential Function Based on Fold-Recognition Analysis
MXAN_1025 (WzcB)	WzcB
MXAN_1026	GTase1
MXAN_1027	GTase1
MXAN_1028 (WzyB)	WzyB
MXAN_1029	GTase1
MXAN_1030	GTase1
MXAN_1031	GTase1
MXAN_1032	GTase1
MXAN_1033	GTase
MXAN_1034	GTase
MXAN_1035 (WzxB)	WzxB
MXAN_1036	GTase2
MXAN_1037	GTase2
MXAN_1038	hypothetical protein
MXAN_1039	glucokinase
MXAN_1040	phosphoglycerol transferase
MXAN_1041	O-acetyltransferase, WecH
MXAN_1042	GTase1
MXAN_1043	WecA initial UndP transferase
MXAN_1045	aminoglycoside nucleotidyltransferase
MXAN_1046	lectin + Ig-like adhesin
MXAN_1047	aminoglycoside nucleotidyltransferase
MXAN_1048	WecC, UDP-glucose 6-dehydrogenase
MXAN_1049	WecH, surface polymer O-acetyltransferase
MXAN_1050	hypothetical protein
MXAN_1051	potential pore-forming toxin NheA
MXAN_1052	O-glycosylation ligase
MXAN_1913	thiol:disulphide interchange protein DBSE
MXAN_1914	inositol monophosphate, hydrolase
MXAN_1915 (WzaB)	WzaB
MXAN_1916	OM porin
MXAN_1917	hypothetical protein
