## Supplementary Table 4 for "Modulation of bacterial multicellularity via spatiotemporal polysaccharide secretion"

### Sheet: Fig2A--SwarmAreas - 1-way ANOVA
1-way ANOVA (unpaired, non-parametric, two-tailed, 95% confidence interval, GraphPad Prism 7)
Table Analyzed	Data 1
Data sets analyzed	A : WT	B : ΔwzxX	C : ΔwzyX	D : ΔwzcX	E : ΔwzeX
ANOVA summary
F	90.61
P value	<0.0001
P value summary	****
Significant diff. among means (P < 0.05)?	Yes
R square	0.883
Brown-Forsythe test
F (DFn, DFd)	3.256 (12, 144)
P value	0.0004
P value summary	***
Are SDs significantly different (P < 0.05)?	Yes
Bartlett's test
Bartlett's statistic (corrected)	129.3
P value	<0.0001
P value summary	****
Are SDs significantly different (P < 0.05)?	Yes
ANOVA table	SS	DF	MS	F (DFn, DFd)	P value
Treatment (between columns)	1031577	12	85965	F (12, 144) = 90.61	P<0.0001
Residual (within columns)	136622	144	948.8
Total	1168199	156
Data summary
Number of treatments (columns)	13
Number of values (total)	157

### Sheet: Fig2A--SwarmAreas - Raw Data
Swarm Surface Area
	MXAN#	DZ2 WT	Δ7416	Δ7442	Δ7421	Δ7447	Δ7417	Δ1035	Δ1028	Δ1025	Δ1025BYK	Δ1915	Δ3225	Ω5783
		WT	ΔwzxX	ΔwzyX	ΔwzcX	ΔwzeX	ΔwzaX	ΔwzxB	ΔwzyB	ΔwzcB	ΔwzcBBYK	ΔwzaB	ΔwzaS	ΩpilA
		294.022					90.881	173.449	270.685	205.366	222.92	156.979		43.75
		284.233					101.994	187.041	239.597	211.789	235.265	134.188		45.764
		292.361					112.091	192.873	243.783	217.633	233.493	190.526		45.593
		264.31	101.629		167.87			87.207				166.258	288.513	45.207
		260.363	90.183		189.027			169.54				159.302	272.241	45.683
		310.78	84.921		137.246			141.61				164.57	302.98	43.865
		251.124	102.649		169.53			135.88				147.058	325.792	43.318
		320.957	131.511		157.743							188.115	341.038	44.848
		290.09	77.233		155.779							163.3	338.959	44.543
		303.446	84.071		165.738							168.764	330.004	45.246
		292.833	107.504		149.349							188.824	310.552	46.002
		305.314		116.892	170.401	162.752	118.99	152.241	229.938		140.769			44.534
		371.665		133.752	162.403	126.465	128.474	196.22	254.474		193.66			46.204
		345.491		155.453	150.624	121.577	137.036	207.493	227.755		193.157			44.296
		345.336		167.74	168.553	110.908	116.628	226.204	223.439		160.525			45.724
		369.225						158.592	153.389	140.062	185.903	201.048		44.77
		405.377						164.218	191.855	133.518	235.547	115.694		45.362
		363.04						149.787	222.808	108.327	167.72	135.65		45.805
		344.387						186.869	185.595	212.056	272.702	217.522
		336.307						203.752	303.239	220.128	303.944	163.093
		298.013						151.088	249.214	199.99	188.839	211.494
		314.367						173.177	207.667	224.849	201.755	139.136

### Sheet: Fig3D--SwarmAreas - T-test
1-Sample T-Test analysis of means (relative to "100", 95% confidence interval, GraphPad Prism 7)
		No Rhamnolipid (%WT with no rhamnolipid)					With Rhamnolipid (%WT with rhamnolipid)
		WT	BPS−	EPS−	MASC−		WT	BPS−	EPS−	MASC−
	Number of values	4	4	4	4		4	4	4	4
	Minimum	100	22.73	18.37	73.18		100	50.72	13.77	60.23
	25% Percentile	100	22.86	18.73	76.03		100	50.75	13.81	61.12
	Median	100	23.64	20.21	92.96		100	66.35	17.04	78.68
	75% Percentile	100	24.7	24.46	103.6		100	89.01	21.55	94.44
	Maximum	100	24.93	25.75	104.4		100	91.4	22.01	94.73
	Mean	100	23.74	21.13	90.88		100	68.7	17.46	78.08
	Std. Deviation	0	0.9575	3.212	14.67		0	21.06	4.242	18.62
	Std. Error of Mean	0	0.4787	1.606	7.336		0	10.53	2.121	9.31
	Lower 95% CI of mean	100	22.21	16.02	67.53		100	35.19	10.71	48.45
	Upper 95% CI of mean	100	25.26	26.25	114.2		100	102.2	24.21	107.7
	Sum	400	94.94	84.54	363.5		400	274.8	69.86	312.3
	One sample t test	Sample difference has zero SD					Sample difference has zero SD
	Theoretical mean		100	100	100			100	100	100
	Actual mean		23.74	21.13	90.88			68.7	17.46	78.08
	Discrepancy		-76.26	-78.87	-9.124			-31.3	-82.54	-21.92
	95% CI of discrepancy		-77.79 to -74.74	-83.98 to -73.75	-32.47 to 14.22			-64.81 to 2.216	-89.29 to -75.79	-51.55 to 7.707
	t, df		t=159.3 df=3	t=49.1 df=3	t=1.244 df=3			t=2.972 df=3	t=38.91 df=3	t=2.355 df=3
	P value (two tailed)		<0.0001	<0.0001	0.3019			0.059	<0.0001	0.0999
	Significant (alpha=0.05)?		Yes	Yes	No			No	Yes	No
											blue = statistically significant difference

### Sheet: Fig3D--SwarmAreas - Raw Data
Swarm Surface Area (mm2) @ 72h
Raw Measurements (µm2)	No rhamnolipid	WT				EPS-				BPS-				MASC-
	Biological replicate	R1	R2	R3	R4	R1	R2	R3	R4	R1	R2	R3	R4	R1	R2	R3	R4
		3.36494e+08	3.20916e+08	3.42921e+08	3.41324e+08	6.18198e+07	6.61021e+07	6.79589e+07	8.78907e+07	7.64767e+07	8.00061e+07	8.23801e+07	7.94022e+07	2.4624e+08	2.714e+08	3.4753e+08	3.56383e+08
Raw Measurements (µm2)	With rhamnolipid	WT				EPS-				BPS-				MASC-
	Biological replicate	R1	R2	R3	R4	R1	R2	R3	R4	R1	R2	R3	R4	R1	R2	R3	R4
		3.20902e+08	3.38027e+08	3.15876e+08	3.51162e+08	6.46319e+07	4.65466e+07	4.40054e+07	7.7303e+07	2.93298e+08	1.71439e+08	2.58569e+08	1.78527e+08	1.93274e+08	2.15624e+08	2.95555e+08	3.32664e+08
%WT (no rhamnolipid)	No rhamnolipid	WT				EPS-				BPS-				MASC-
	Biological replicate	R1	R2	R3	R4	R1	R2	R3	R4	R1	R2	R3	R4	R1	R2	R3	R4
		100	100	100	100	18.3717	20.598	19.8177	25.7499	22.7275	24.9305	24.0231	23.263	73.178	84.5704	101.344	104.412
%WT (with rhamnolipid)	With rhamnolipid	WT				EPS-				BPS-				MASC-
	Biological replicate	R1	R2	R3	R4	R1	R2	R3	R4	R1	R2	R3	R4	R1	R2	R3	R4
		100	100	100	100	20.1407	13.77	13.9312	22.0135	91.3982	50.7176	81.8576	50.839	60.2285	63.7889	93.5665	94.7325

### Sheet: Fig5B--SwarmAreas - Dunnett
Dunnett's Multiple Comparisons Test (relative to WT at 72 h) with a single pooled variance (unpaired values, 95% confidence interval, GraphPad Prism 7)
OD600 10.0 Cell Resuspension (72 h)		WT	EPS- (100%)	EPS- (90%):BPS- (10%)	EPS- (50%):BPS- (50%)	EPS- (10%):BPS- (90%)	BPS- (100%)
	WT		0.0001	0.0001	0.1501	0.1127	0.0001
OD600 5.0 Cell Resuspension (72 h)		WT	EPS- (100%)	EPS- (90%):BPS- (10%)	EPS- (50%):BPS- (50%)	EPS- (10%):BPS- (90%)	BPS- (100%)
	WT		0.0001	0.0001	0.5471	0.035	0.0001
OD600 2.5 Cell Resuspension (72 h)		WT	EPS- (100%)	EPS- (90%):BPS- (10%)	EPS- (50%):BPS- (50%)	EPS- (10%):BPS- (90%)	BPS- (100%)
	WT		0.0001	0.0001	0.7557	0.0363	0.0001
blue = statistically significant difference
								OD600 10.0
								Number of families	1
								Number of comparisons per family	5
								Alpha	0.05
								Dunnett's multiple comparisons test	Mean Diff.	95.00% CI of diff.	Significant?	Summary	Adjusted P Value	A-?
								WT vs. EPS- (100%)	281	215.3 to 346.6	Yes	****	0.0001	B	EPS- (100%)
								WT vs. EPS- (90%):BPS- (10%)	203.6	137.9 to 269.2	Yes	****	0.0001	C	EPS- (90%):BPS- (10%)
								WT vs. EPS- (50%):BPS- (50%)	51.97	-13.69 to 117.6	No	ns	0.1501	D	EPS- (50%):BPS- (50%)
								WT vs. EPS- (10%):BPS- (90%)	-55.69	-121.4 to 9.964	No	ns	0.1127	E	EPS- (10%):BPS- (90%)
								WT vs. BPS- (100%)	257.7	192 to 323.3	Yes	****	0.0001	F	BPS- (100%)
								Test details	Mean 1	Mean 2	Mean Diff.	SE of diff.	n1	n2	q	DF
								WT vs. EPS- (100%)	393.5	112.5	281	23.78	4	4	11.82	18
								WT vs. EPS- (90%):BPS- (10%)	393.5	189.9	203.6	23.78	4	4	8.562	18
								WT vs. EPS- (50%):BPS- (50%)	393.5	341.5	51.97	23.78	4	4	2.186	18
								WT vs. EPS- (10%):BPS- (90%)	393.5	449.2	-55.69	23.78	4	4	2.342	18
								WT vs. BPS- (100%)	393.5	135.8	257.7	23.78	4	4	10.84	18
								OD600 5.0
								Number of families	1
								Number of comparisons per family	5
								Alpha	0.05
								Dunnett's multiple comparisons test	Mean Diff.	95.00% CI of diff.	Significant?	Summary	Adjusted P Value	A-?
								WT vs. EPS- (100%)	238.7	165 to 312.3	Yes	****	0.0001	B	EPS- (100%)
								WT vs. EPS- (90%):BPS- (10%)	192.2	118.5 to 265.8	Yes	****	0.0001	C	EPS- (90%):BPS- (10%)
								WT vs. EPS- (50%):BPS- (50%)	35.79	-37.88 to 109.5	No	ns	0.5471	D	EPS- (50%):BPS- (50%)
								WT vs. EPS- (10%):BPS- (90%)	-78.36	-152 to -4.689	Yes	*	0.035	E	EPS- (10%):BPS- (90%)
								WT vs. BPS- (100%)	211.7	138 to 285.4	Yes	****	0.0001	F	BPS- (100%)
								Test details	Mean 1	Mean 2	Mean Diff.	SE of diff.	n1	n2	q	DF
								WT vs. EPS- (100%)	347.7	109	238.7	26.68	4	4	8.947	18
								WT vs. EPS- (90%):BPS- (10%)	347.7	155.5	192.2	26.68	4	4	7.203	18
								WT vs. EPS- (50%):BPS- (50%)	347.7	311.9	35.79	26.68	4	4	1.342	18
								WT vs. EPS- (10%):BPS- (90%)	347.7	426.1	-78.36	26.68	4	4	2.937	18
								WT vs. BPS- (100%)	347.7	136	211.7	26.68	4	4	7.936	18
								OD600 2.5
								Number of families	1
								Number of comparisons per family	5
								Alpha	0.05
								Dunnett's multiple comparisons test	Mean Diff.	95.00% CI of diff.	Significant?	Summary	Adjusted P Value	A-?
								WT vs. EPS- (100%)	211.6	161 to 262.2	Yes	****	0.0001	B	EPS- (100%)
								WT vs. EPS- (90%):BPS- (10%)	168.8	118.2 to 219.4	Yes	****	0.0001	C	EPS- (90%):BPS- (10%)
								WT vs. EPS- (50%):BPS- (50%)	18.87	-31.74 to 69.48	No	ns	0.7557	D	EPS- (50%):BPS- (50%)
								WT vs. EPS- (10%):BPS- (90%)	-53.5	-104.1 to -2.886	Yes	*	0.0363	E	EPS- (10%):BPS- (90%)
								WT vs. BPS- (100%)	189.5	138.9 to 240.2	Yes	****	0.0001	F	BPS- (100%)
								Test details	Mean 1	Mean 2	Mean Diff.	SE of diff.	n1	n2	q	DF
								WT vs. EPS- (100%)	313.3	101.7	211.6	18.33	4	4	11.55	18
								WT vs. EPS- (90%):BPS- (10%)	313.3	144.6	168.8	18.33	4	4	9.209	18
								WT vs. EPS- (50%):BPS- (50%)	313.3	294.5	18.87	18.33	4	4	1.03	18
								WT vs. EPS- (10%):BPS- (90%)	313.3	366.8	-53.5	18.33	4	4	2.919	18
								WT vs. BPS- (100%)	313.3	123.8	189.5	18.33	4	4	10.34	18

### Sheet: Fig5B--SwarmAreas - 1-way ANOVA
1-way ANOVA (relative to WT at 72 h) (unpaired, non-parametric, two-tailed, 95% confidence interval, GraphPad Prism 7)
	OD600 10.0						OD600 5.0						OD600 2.5
Table Analyzed	OD600 10.0 raw -- line mm^2						OD600 5.0 raw -- line mm^2						OD600 2.5 raw -- line mm^2
Data sets analyzed	A : WT	B : EPS- (100%)	C : EPS- (90%):BPS- (10%)	D : EPS- (50%):BPS- (50%)	E : EPS- (10%):BPS- (90%)		A : WT	B : EPS- (100%)	C : EPS- (90%):BPS- (10%)	D : EPS- (50%):BPS- (50%)	E : EPS- (10%):BPS- (90%)		A : WT	B : EPS- (100%)	C : EPS- (90%):BPS- (10%)	D : EPS- (50%):BPS- (50%)	E : EPS- (10%):BPS- (90%)
ANOVA summary
F	71.96						48.42						76.99
P value	<0.0001						<0.0001						<0.0001
P value summary	****						****						****
Significant diff. among means (P < 0.05)?	Yes						Yes						Yes
R square	0.9524						0.9308						0.9553
Brown-Forsythe test
F (DFn, DFd)	1.345 (5, 18)						1.968 (5, 18)						1.425 (5, 18)
P value	0.2906						0.1325						0.2627
P value summary	ns						ns						ns
Are SDs significantly different (P < 0.05)?	No						No						No
Bartlett's test
Bartlett's statistic (corrected)	11.94						15.79						19.8
P value	0.0357						0.0075						0.0014
P value summary	*						**						**
Are SDs significantly different (P < 0.05)?	Yes						Yes						Yes
ANOVA table	SS	DF	MS	F (DFn, DFd)	P value		SS	DF	MS	F (DFn, DFd)	P value		SS	DF	MS	F (DFn, DFd)	P value
Treatment (between columns)	406760	5	81352	F (5, 18) = 71.96	P<0.0001		344560	5	68912	F (5, 18) = 48.42	P<0.0001		258615	5	51723	F (5, 18) = 76.99	P<0.0001
Residual (within columns)	20350	18	1131				25620	18	1423				12092	18	671.8
Total	427111	23					370180	23					270707	23
Data summary
Number of treatments (columns)	6						6						6
Number of values (total)	24						24						24

### Sheet: Fig5B--SwarmAreas - Raw Data
Swarm Surface Area (mm2)
OD600 10.0	Time (h)	WT				EPS- (100%)				EPS- (90%):BPS- (10%)				EPS- (50%):BPS- (50%)				EPS- (10%):BPS- (90%)				BPS- (100%)
	24	70.3613	68.3591	70.2621	62.7031	51.6049	55.8494	56.2336	53.1201	57.9053	65.8811	59.441	58.9994	61.8416	71.3882	64.1853	54.8647	65.5769	68.6273	59.0452	66.0995	52.3476	58.4221	51.4443	53.334
	48	259.168	227.737	258.663	227.403	83.3015	90.3238	88.4964	86.1015	106.338	137.724	119.515	113.08	167.967	202.01	233.887	184.7	280.541	237.912	257.774	267.271	97.7872	117.634	97.9571	126.962
	72	438.082	349.626	402.187	383.96	108.633	116.242	113.721	111.381	150.475	225.406	197.281	186.458	285.282	347.654	410.176	322.87	482.354	401.535	461.774	450.965	117.15	146.299	116.66	163.002
OD600 5.0	Time (h)	WT				EPS- (100%)				EPS- (90%):BPS- (10%)				EPS- (50%):BPS- (50%)				EPS- (10%):BPS- (90%)				BPS- (100%)
	24	69.4896	57.0234	60.8957	60.0111	51.475	58.5057	51.6138	54.235	58.1602	61.0771	52.964	54.8189	62.1463	64.9792	58.3865	63.6165	65.2909	63.0451	55.8591	59.9982	52.4739	51.4123	53.036	57.3548
	48	185.945	194.983	228.747	209.223	77.6366	91.0843	80.1706	82.449	104.129	114.645	102.963	97.2767	162.509	180.27	228.578	150.026	178.076	237.538	251.677	244.348	92.3393	110.11	103.935	118.075
	72	342.105	315.473	378.615	354.61	100.22	119.392	106.539	109.935	135.883	176.032	160.412	149.85	279.817	313.587	419.197	235.037	401.526	414.567	474.837	413.304	118.87	137.232	130.814	157.013
OD600 2.5	Time (h)	WT				EPS- (100%)				EPS- (90%):BPS- (10%)				EPS- (50%):BPS- (50%)				EPS- (10%):BPS- (90%)				BPS- (100%)
	24	49.9198	49.1229	47.1581	50.7368	52.7136	47.8532	51.1682	43.9142	56.8367	56.2078	49.9314	49.4631	53.4661	55.3197	52.5646	51.1877	41.3557	45.396	56.7584	44.5217	48.325	42.2376	52.4797	40.8394
	48	212.78	171.796	182.846	184.322	75.3124	76.5417	75.3004	70.3755	93.5209	96.8328	97.0538	85.7426	170.441	160.537	199.305	141.396	227.567	204.606	224.637	192.569	97.6876	100.474	101.437	103.5
	72	322.377	292.707	325.131	313.17	104.032	103.289	101.483	98.0794	147.309	146.025	155.081	129.892	271.491	283.213	369.893	253.313	333.878	373.768	404.168	355.557	108.586	129.768	121.839	135.014
