## Supplementary Table 5 for "Modulation of bacterial multicellularity via spatiotemporal polysaccharide secretion"

### Sheet: Fig. 3A (statistics)
Relative to WT: Wilcoxon signed-rank test (95% confidence interval) Between Mutants: One-way ANOVA and Tukey's multiple comparisons test with single pooled variance (unpaired, 95% confidence interval) (GraphPad Prism 7)
		WT	ΔwzxX	ΔwzyX	ΔwzcX	ΔwzeX	ΔwzaX	ΔwzaX ΔwzcX	ΔwzaX ΔwzaB	ΔwzxB	ΔwzyB	ΔwzcB	ΔwzcBBYK	ΔwzaB	ΔwzaB ΔwzcB	ΔwzaS
	WT		0.0078	0.001	0.0313	0.0005	<0.0001	0.0156	0.0156	<0.0001	0.002	0.0026	0.0371	0.0002	0.004	0.3828
	ΔwzxX	0.0078		>0.9999	0.8289	>0.9999	0.7144	>0.9999	>0.9999	0.0137	<0.0001	<0.0001	<0.0001	<0.0001	<0.0001	<0.0001
	ΔwzyX	0.001	>0.9999		0.9207	>0.9999	0.8395	>0.9999	>0.9999	0.0153	<0.0001	<0.0001	<0.0001	<0.0001	<0.0001	<0.0001
	ΔwzcX	0.0313	0.8289	0.9207		0.9737	>0.9999	0.9907	0.9974	0.9962	0.0008	<0.0001	<0.0001	<0.0001	<0.0001	0.0002
	ΔwzeX	0.0005	>0.9999	>0.9999	0.9737		0.9496	>0.9999	>0.9999	0.0324	<0.0001	<0.0001	<0.0001	<0.0001	<0.0001	<0.0001
	ΔwzaX	<0.0001	0.7144	0.8395	>0.9999	0.9496		0.9912	0.9984	0.5987	<0.0001	<0.0001	<0.0001	<0.0001	<0.0001	<0.0001
	ΔwzaX ΔwzcX	0.0156	>0.9999	>0.9999	0.9907	>0.9999	0.9912		>0.9999	0.1587	<0.0001	<0.0001	<0.0001	<0.0001	<0.0001	<0.0001
	ΔwzaX ΔwzaB	0.0156	>0.9999	>0.9999	0.9974	>0.9999	0.9984	>0.9999		0.2472	<0.0001	<0.0001	<0.0001	<0.0001	<0.0001	<0.0001
	ΔwzxB	<0.0001	0.0137	0.0153	0.9962	0.0324	0.5987	0.1587	0.2472		0.0018	<0.0001	<0.0001	<0.0001	<0.0001	0.0005
	ΔwzyB	0.002	<0.0001	<0.0001	0.0008	<0.0001	<0.0001	<0.0001	<0.0001	0.0018		0.0036	0.0028	<0.0001	0.0006	0.9992
	ΔwzcB	0.0026	<0.0001	<0.0001	<0.0001	<0.0001	<0.0001	<0.0001	<0.0001	<0.0001	0.0036		>0.9999	0.9991	>0.9999	0.5721
	ΔwzcBBYK	0.0371	<0.0001	<0.0001	<0.0001	<0.0001	<0.0001	<0.0001	<0.0001	<0.0001	0.0028	>0.9999		>0.9999	>0.9999	0.3808
	ΔwzaB	0.0002	<0.0001	<0.0001	<0.0001	<0.0001	<0.0001	<0.0001	<0.0001	<0.0001	<0.0001	0.9991	>0.9999		>0.9999	0.0618
	ΔwzaB ΔwzcB	0.004	<0.0001	<0.0001	<0.0001	<0.0001	<0.0001	<0.0001	<0.0001	<0.0001	0.0006	>0.9999	>0.9999	>0.9999		0.2857
	ΔwzaS	0.3828	<0.0001	<0.0001	0.0002	<0.0001	<0.0001	<0.0001	<0.0001	0.0005	0.9992	0.5721	0.3808	0.0618	0.2857
	blue = statistically significant difference
																	Wilcoxon signed-rank test (column statistics)
																		WT	ΔwzaB	ΔwzcBBYK	ΔwzcB	ΔwzyB	ΔwzxB	ΔwzxX	ΔwzyX	ΔwzcX	ΔwzeX	ΔwzaX	ΔwzaS	ΔwzaX ΔwzcX	ΔwzaX ΔwzaB	ΔwzaB ΔwzcB
																	Number of values	66	20	10	15	16	15	8	11	6	12	21	8	7	7	14
																	Minimum	100	68.29	87.5	85.96	10.71	0	-22.17	-21.67	-4.425	-14.88	0	44.25	-44.74	-16.67	82.8
																	25% Percentile	100	109.6	102.2	104.2	50.99	0	-14.62	-15.29	-4.059	-10.52	0	51.91	-3.846	-7.895	108
																	Median	100	124.9	119.9	109.3	69.63	30.19	-14.2	-7.059	9.524	-4.915	5.128	74.16	-2.273	-4.808	121.6
																	75% Percentile	100	132.5	131.1	121.8	94.26	48.21	-11.27	-2.899	37.41	-1.906	17.07	123.1	4.04	0	129.1
																	Maximum	100	167.4	146.5	133.3	127.9	68	-6.579	1.316	39.13	0	34.67	132.9	7.619	12.12	139.7
																	Mean	100	122.1	117.5	112	72.14	30.67	-13.74	-9.266	14.44	-6.001	9.96	84.75	-5.948	-3.629	117.2
																	Std. Deviation	0	19.5	18.98	13.01	29.77	23.19	4.374	7.351	20.17	5.077	11.48	34.63	17.58	8.723	17.59
																	Std. Error of Mean	0	4.361	6.002	3.36	7.441	5.988	1.547	2.216	8.236	1.466	2.505	12.24	6.644	3.297	4.701
																	Lower 95% CI of mean	100	112.9	104	104.8	56.28	17.83	-17.39	-14.2	-6.728	-9.227	4.734	55.8	-22.21	-11.7	107
																	Upper 95% CI of mean	100	131.2	131.1	119.2	88.01	43.51	-10.08	-4.327	35.61	-2.776	15.19	113.7	10.31	4.439	127.3
																	Sum	6600	2441	1175	1680	1154	460.1	-109.9	-101.9	86.66	-72.02	209.2	678	-41.64	-25.4	1640
																	Wilcoxon Signed Rank Test	Samples with equal values
																	Theoretical median		100	100	100	100	100	100	100	100	100	100	100	100	100	100
																	Actual median		124.9	119.9	109.3	69.63	30.19	-14.2	-7.059	9.524	-4.915	5.128	74.16	-2.273	-4.808	121.6
																	Discrepancy		24.87	19.86	9.302	-30.37	-69.81	-114.2	-107.1	-90.48	-104.9	-94.87	-25.84	-102.3	-104.8	21.56
																	Sum of signed ranks (W)		182	41	100	-102	-120	-36	-66	-21	-78	-231	-14	-28	-28	87
																	Sum of positive ranks		196	48	110	9	0	0	0	0	0	0	11	0	0	96
																	Sum of negative ranks		-14	-7	-10	-111	-120	-36	-66	-21	-78	-231	-25	-28	-28	-9
																	P value (two tailed)		0.0002	0.0371	0.0026	0.002	<0.0001	0.0078	0.001	0.0313	0.0005	<0.0001	0.3828	0.0156	0.0156	0.004
																	Exact or estimate?		Exact	Exact	Exact	Exact	Exact	Exact	Exact	Exact	Exact	Exact	Exact	Exact	Exact	Exact
																	Significant (alpha=0.05)?		Yes	Yes	Yes	Yes	Yes	Yes	Yes	Yes	Yes	Yes	No	Yes	Yes	Yes
																	1way ANOVA (ANOVA)
																	Table Analyzed	Main-text strains
																	Data sets analyzed	B : ΔwzaB	C : ΔwzcBBYK	D : ΔwzcB	E : ΔwzyB	F : ΔwzxB
																	ANOVA summary
																	F	81.75
																	P value	<0.0001
																	P value summary	****
																	Significant diff. among means (P < 0.05)?	Yes
																	R square	0.8568
																	Brown-Forsythe test
																	F (DFn, DFd)	7.501 (15, 205)
																	P value	<0.0001
																	P value summary	****
																	Are SDs significantly different (P < 0.05)?	Yes
																	Bartlett's test
																	Bartlett's statistic (corrected)	154.6
																	P value	<0.0001
																	P value summary	****
																	Are SDs significantly different (P < 0.05)?	Yes
																	ANOVA table	SS	DF	MS	F (DFn, DFd)	P value
																	Treatment (between columns)	844399	15	56293	F (15, 205) = 81.75	P<0.0001
																	Residual (within columns)	141169	205	688.6
																	Total	985569	220
																	Data summary
																	Number of treatments (columns)	16
																	Number of values (total)	221
																	1way ANOVA (Multiple Comparisons)
																	Number of families	1
																	Number of comparisons per family	120
																	Alpha	0.05
																	Tukey's multiple comparisons test	Mean Diff.	95.00% CI of diff.	Significant?	Summary	Adjusted P Value
																	ΔwzaB vs. ΔwzcBBYK	4.511	-30.75 to 39.77	No	ns	>0.9999	B-C
																	ΔwzaB vs. ΔwzcB	10.08	-21.02 to 41.17	No	ns	0.9991	B-D
																	ΔwzaB vs. ΔwzyB	49.91	19.38 to 80.45	Yes	****	<0.0001	B-E
																	ΔwzaB vs. ΔwzxB	91.39	60.29 to 122.5	Yes	****	<0.0001	B-F
																	ΔwzaB vs. ΔwzxX	135.8	97.71 to 173.9	Yes	****	<0.0001	B-I
																	ΔwzaB vs. ΔwzyX	131.3	97.15 to 165.5	Yes	****	<0.0001	B-J
																	ΔwzaB vs. ΔwzcX	107.6	65.24 to 150	Yes	****	<0.0001	B-K
																	ΔwzaB vs. ΔwzeX	128.1	94.82 to 161.3	Yes	****	<0.0001	B-L
																	ΔwzaB vs. ΔwzaX	112.1	83.65 to 140.5	Yes	****	<0.0001	B-M
																	ΔwzaB vs. ΔwzaS	37.31	-0.7782 to 75.39	No	ns	0.0618	B-O
																	ΔwzaB vs. ΔwzaX ΔwzcX	128	88.03 to 168	Yes	****	<0.0001	B-P
																	ΔwzaB vs. ΔwzaX ΔwzaB	125.7	85.71 to 165.7	Yes	****	<0.0001	B-Q
																	ΔwzaB vs. ΔwzaB ΔwzcB	4.904	-26.82 to 36.63	No	ns	>0.9999	B-R
																	ΔwzcBBYK vs. ΔwzcB	5.565	-31.6 to 42.73	No	ns	>0.9999	C-D
																	ΔwzcBBYK vs. ΔwzyB	45.4	8.703 to 82.1	Yes	**	0.0028	C-E
																	ΔwzcBBYK vs. ΔwzxB	86.88	49.71 to 124	Yes	****	<0.0001	C-F
																	ΔwzcBBYK vs. ΔwzxX	131.3	88.1 to 174.5	Yes	****	<0.0001	C-I
																	ΔwzcBBYK vs. ΔwzyX	126.8	87.04 to 166.6	Yes	****	<0.0001	C-J
																	ΔwzcBBYK vs. ΔwzcX	103.1	56.09 to 150.1	Yes	****	<0.0001	C-K
																	ΔwzcBBYK vs. ΔwzeX	123.5	84.57 to 162.5	Yes	****	<0.0001	C-L
																	ΔwzcBBYK vs. ΔwzaX	107.6	72.61 to 142.6	Yes	****	<0.0001	C-M
																	ΔwzcBBYK vs. ΔwzaS	32.8	-10.39 to 75.98	No	ns	0.3808	C-O
																	ΔwzcBBYK vs. ΔwzaX ΔwzcX	123.5	78.63 to 168.4	Yes	****	<0.0001	C-P
																	ΔwzcBBYK vs. ΔwzaX ΔwzaB	121.2	76.31 to 166	Yes	****	<0.0001	C-Q
																	ΔwzcBBYK vs. ΔwzaB ΔwzcB	0.3926	-37.3 to 38.09	No	ns	>0.9999	C-R
																	ΔwzcB vs. ΔwzyB	39.84	7.118 to 72.56	Yes	**	0.0036	D-E
																	ΔwzcB vs. ΔwzxB	81.31	48.07 to 114.6	Yes	****	<0.0001	D-F
																	ΔwzcB vs. ΔwzxX	125.7	85.86 to 165.6	Yes	****	<0.0001	D-I
																	ΔwzcB vs. ΔwzyX	121.2	85.11 to 157.4	Yes	****	<0.0001	D-J
																	ΔwzcB vs. ΔwzcX	97.54	53.56 to 141.5	Yes	****	<0.0001	D-K
																	ΔwzcB vs. ΔwzeX	118	82.72 to 153.2	Yes	****	<0.0001	D-L
																	ΔwzcB vs. ΔwzaX	102	71.24 to 132.8	Yes	****	<0.0001	D-M
																	ΔwzcB vs. ΔwzaS	27.23	-12.63 to 67.09	No	ns	0.5721	D-O
																	ΔwzcB vs. ΔwzaX ΔwzcX	117.9	76.26 to 159.6	Yes	****	<0.0001	D-P
																	ΔwzcB vs. ΔwzaX ΔwzaB	115.6	73.94 to 157.3	Yes	****	<0.0001	D-Q
																	ΔwzcB vs. ΔwzaB ΔwzcB	-5.173	-39 to 28.66	No	ns	>0.9999	D-R
																	ΔwzyB vs. ΔwzxB	41.47	8.755 to 74.19	Yes	**	0.0018	E-F
																	ΔwzyB vs. ΔwzxX	85.88	46.46 to 125.3	Yes	****	<0.0001	E-I
																	ΔwzyB vs. ΔwzyX	81.41	45.75 to 117.1	Yes	****	<0.0001	E-J
																	ΔwzyB vs. ΔwzcX	57.7	14.12 to 101.3	Yes	***	0.0008	E-K
																	ΔwzyB vs. ΔwzeX	78.15	43.38 to 112.9	Yes	****	<0.0001	E-L
																	ΔwzyB vs. ΔwzaX	62.18	31.97 to 92.4	Yes	****	<0.0001	E-M
																	ΔwzyB vs. ΔwzaS	-12.61	-52.03 to 26.81	No	ns	0.9992	E-O
																	ΔwzyB vs. ΔwzaX ΔwzcX	78.09	36.84 to 119.3	Yes	****	<0.0001	E-P
																	ΔwzyB vs. ΔwzaX ΔwzaB	75.77	34.52 to 117	Yes	****	<0.0001	E-Q
																	ΔwzyB vs. ΔwzaB ΔwzcB	-45.01	-78.33 to -11.69	Yes	***	0.0006	E-R
																	ΔwzxB vs. ΔwzxX	44.41	4.55 to 84.26	Yes	*	0.0137	F-I
																	ΔwzxB vs. ΔwzyX	39.94	3.797 to 76.07	Yes	*	0.0153	F-J
																	ΔwzxB vs. ΔwzcX	16.23	-27.75 to 60.2	No	ns	0.9962	F-K
																	ΔwzxB vs. ΔwzeX	36.67	1.412 to 71.93	Yes	*	0.0324	F-L
																	ΔwzxB vs. ΔwzaX	20.71	-10.07 to 51.49	No	ns	0.5987	F-M
																	ΔwzxB vs. ΔwzaS	-54.08	-93.94 to -14.23	Yes	***	0.0005	F-O
																	ΔwzxB vs. ΔwzaX ΔwzcX	36.62	-5.054 to 78.29	No	ns	0.1587	F-P
																	ΔwzxB vs. ΔwzaX ΔwzaB	34.3	-7.373 to 75.97	No	ns	0.2472	F-Q
																	ΔwzxB vs. ΔwzaB ΔwzcB	-86.48	-120.3 to -52.65	Yes	****	<0.0001	F-R
																	ΔwzxX vs. ΔwzyX	-4.472	-46.77 to 37.83	No	ns	>0.9999	I-J
																	ΔwzxX vs. ΔwzcX	-28.18	-77.35 to 20.99	No	ns	0.8289	I-K
																	ΔwzxX vs. ΔwzeX	-7.736	-49.29 to 33.82	No	ns	>0.9999	I-L
																	ΔwzxX vs. ΔwzaX	-23.7	-61.52 to 14.13	No	ns	0.7144	I-M
																	ΔwzxX vs. ΔwzaS	-98.49	-144 to -52.97	Yes	****	<0.0001	I-O
																	ΔwzxX vs. ΔwzaX ΔwzcX	-7.789	-54.91 to 39.33	No	ns	>0.9999	I-P
																	ΔwzxX vs. ΔwzaX ΔwzaB	-10.11	-57.23 to 37.01	No	ns	>0.9999	I-Q
																	ΔwzxX vs. ΔwzaB ΔwzcB	-130.9	-171.2 to -90.54	Yes	****	<0.0001	I-R
																	ΔwzyX vs. ΔwzcX	-23.71	-69.91 to 22.5	No	ns	0.9207	J-K
																	ΔwzyX vs. ΔwzeX	-3.264	-41.27 to 34.74	No	ns	>0.9999	J-L
																	ΔwzyX vs. ΔwzaX	-19.23	-53.11 to 14.66	No	ns	0.8395	J-M
																	ΔwzyX vs. ΔwzaS	-94.02	-136.3 to -51.72	Yes	****	<0.0001	J-O
																	ΔwzyX vs. ΔwzaX ΔwzcX	-3.318	-47.33 to 40.7	No	ns	>0.9999	J-P
																	ΔwzyX vs. ΔwzaX ΔwzaB	-5.637	-49.65 to 38.38	No	ns	>0.9999	J-Q
																	ΔwzyX vs. ΔwzaB ΔwzcB	-126.4	-163.1 to -89.74	Yes	****	<0.0001	J-R
																	ΔwzcX vs. ΔwzeX	20.44	-25.08 to 65.96	No	ns	0.9737	K-L
																	ΔwzcX vs. ΔwzaX	4.483	-37.66 to 46.63	No	ns	>0.9999	K-M
																	ΔwzcX vs. ΔwzaS	-70.31	-119.5 to -21.14	Yes	***	0.0002	K-O
																	ΔwzcX vs. ΔwzaX ΔwzcX	20.39	-30.26 to 71.04	No	ns	0.9907	K-P
																	ΔwzcX vs. ΔwzaX ΔwzaB	18.07	-32.58 to 68.72	No	ns	0.9974	K-Q
																	ΔwzcX vs. ΔwzaB ΔwzcB	-102.7	-147.1 to -58.29	Yes	****	<0.0001	K-R
																	ΔwzeX vs. ΔwzaX	-15.96	-48.91 to 16.98	No	ns	0.9496	L-M
																	ΔwzeX vs. ΔwzaS	-90.75	-132.3 to -49.2	Yes	****	<0.0001	L-O
																	ΔwzeX vs. ΔwzaX ΔwzcX	-0.05342	-43.35 to 43.24	No	ns	>0.9999	L-P
																	ΔwzeX vs. ΔwzaX ΔwzaB	-2.373	-45.67 to 40.93	No	ns	>0.9999	L-Q
																	ΔwzeX vs. ΔwzaB ΔwzcB	-123.2	-159 to -87.34	Yes	****	<0.0001	L-R
																	ΔwzaX vs. ΔwzaS	-74.79	-112.6 to -36.97	Yes	****	<0.0001	M-O
																	ΔwzaX vs. ΔwzaX ΔwzcX	15.91	-23.82 to 55.64	No	ns	0.9912	M-P
																	ΔwzaX vs. ΔwzaX ΔwzaB	13.59	-26.14 to 53.32	No	ns	0.9984	M-Q
																	ΔwzaX vs. ΔwzaB ΔwzcB	-107.2	-138.6 to -75.78	Yes	****	<0.0001	M-R
																	ΔwzaS vs. ΔwzaX ΔwzcX	90.7	43.58 to 137.8	Yes	****	<0.0001	O-P
																	ΔwzaS vs. ΔwzaX ΔwzaB	88.38	41.26 to 135.5	Yes	****	<0.0001	O-Q
																	ΔwzaS vs. ΔwzaB ΔwzcB	-32.4	-72.75 to 7.946	No	ns	0.2857	O-R
																	ΔwzaX ΔwzcX vs. ΔwzaX ΔwzaB	-2.319	-50.98 to 46.34	No	ns	>0.9999	P-Q
																	ΔwzaX ΔwzcX vs. ΔwzaB ΔwzcB	-123.1	-165.2 to -80.96	Yes	****	<0.0001	P-R
																	ΔwzaX ΔwzaB vs. ΔwzaB ΔwzcB	-120.8	-162.9 to -78.64	Yes	****	<0.0001	Q-R
																	Test details	Mean 1	Mean 2	Mean Diff.	SE of diff.	n1	n2	q	DF
																	ΔwzaB vs. ΔwzcBBYK	122.1	117.5	4.511	10.16	20	10	0.6277	205
																	ΔwzaB vs. ΔwzcB	122.1	112	10.08	8.963	20	15	1.59	205
																	ΔwzaB vs. ΔwzyB	122.1	72.14	49.91	8.802	20	16	8.02	205
																	ΔwzaB vs. ΔwzxB	122.1	30.67	91.39	8.963	20	15	14.42	205
																	ΔwzaB vs. ΔwzxX	122.1	-13.74	135.8	10.98	20	8	17.49	205
																	ΔwzaB vs. ΔwzyX	122.1	-9.266	131.3	9.851	20	11	18.85	205
																	ΔwzaB vs. ΔwzcX	122.1	14.44	107.6	12.21	20	6	12.46	205
																	ΔwzaB vs. ΔwzeX	122.1	-6.001	128.1	9.582	20	12	18.9	205
																	ΔwzaB vs. ΔwzaX	122.1	9.96	112.1	8.199	20	21	19.34	205
																	ΔwzaB vs. ΔwzaS	122.1	84.75	37.31	10.98	20	8	4.806	205
																	ΔwzaB vs. ΔwzaX ΔwzcX	122.1	-5.948	128	11.52	20	7	15.71	205
																	ΔwzaB vs. ΔwzaX ΔwzaB	122.1	-3.629	125.7	11.52	20	7	15.42	205
																	ΔwzaB vs. ΔwzaB ΔwzcB	122.1	117.2	4.904	9.144	20	14	0.7584	205
																	ΔwzcBBYK vs. ΔwzcB	117.5	112	5.565	10.71	10	15	0.7347	205
																	ΔwzcBBYK vs. ΔwzyB	117.5	72.14	45.4	10.58	10	16	6.07	205
																	ΔwzcBBYK vs. ΔwzxB	117.5	30.67	86.88	10.71	10	15	11.47	205
																	ΔwzcBBYK vs. ΔwzxX	117.5	-13.74	131.3	12.45	10	8	14.92	205
																	ΔwzcBBYK vs. ΔwzyX	117.5	-9.266	126.8	11.47	10	11	15.64	205
																	ΔwzcBBYK vs. ΔwzcX	117.5	14.44	103.1	13.55	10	6	10.76	205
																	ΔwzcBBYK vs. ΔwzeX	117.5	-6.001	123.5	11.24	10	12	15.55	205
																	ΔwzcBBYK vs. ΔwzaX	117.5	9.96	107.6	10.08	10	21	15.09	205
																	ΔwzcBBYK vs. ΔwzaS	117.5	84.75	32.8	12.45	10	8	3.726	205
																	ΔwzcBBYK vs. ΔwzaX ΔwzcX	117.5	-5.948	123.5	12.93	10	7	13.51	205
																	ΔwzcBBYK vs. ΔwzaX ΔwzaB	117.5	-3.629	121.2	12.93	10	7	13.25	205
																	ΔwzcBBYK vs. ΔwzaB ΔwzcB	117.5	117.2	0.3926	10.87	10	14	0.0511	205
																	ΔwzcB vs. ΔwzyB	112	72.14	39.84	9.431	15	16	5.974	205
																	ΔwzcB vs. ΔwzxB	112	30.67	81.31	9.582	15	15	12	205
																	ΔwzcB vs. ΔwzxX	112	-13.74	125.7	11.49	15	8	15.48	205
																	ΔwzcB vs. ΔwzyX	112	-9.266	121.2	10.42	15	11	16.46	205
																	ΔwzcB vs. ΔwzcX	112	14.44	97.54	12.68	15	6	10.88	205
																	ΔwzcB vs. ΔwzeX	112	-6.001	118	10.16	15	12	16.42	205
																	ΔwzcB vs. ΔwzaX	112	9.96	102	8.871	15	21	16.26	205
																	ΔwzcB vs. ΔwzaS	112	84.75	27.23	11.49	15	8	3.352	205
																	ΔwzcB vs. ΔwzaX ΔwzcX	112	-5.948	117.9	12.01	15	7	13.88	205
																	ΔwzcB vs. ΔwzaX ΔwzaB	112	-3.629	115.6	12.01	15	7	13.61	205
																	ΔwzcB vs. ΔwzaB ΔwzcB	112	117.2	-5.173	9.752	15	14	0.7502	205
																	ΔwzyB vs. ΔwzxB	72.14	30.67	41.47	9.431	16	15	6.219	205
																	ΔwzyB vs. ΔwzxX	72.14	-13.74	85.88	11.36	16	8	10.69	205
																	ΔwzyB vs. ΔwzyX	72.14	-9.266	81.41	10.28	16	11	11.2	205
																	ΔwzyB vs. ΔwzcX	72.14	14.44	57.7	12.56	16	6	6.496	205
																	ΔwzyB vs. ΔwzeX	72.14	-6.001	78.15	10.02	16	12	11.03	205
																	ΔwzyB vs. ΔwzaX	72.14	9.96	62.18	8.708	16	21	10.1	205
																	ΔwzyB vs. ΔwzaS	72.14	84.75	-12.61	11.36	16	8	1.569	205
																	ΔwzyB vs. ΔwzaX ΔwzcX	72.14	-5.948	78.09	11.89	16	7	9.287	205
																	ΔwzyB vs. ΔwzaX ΔwzaB	72.14	-3.629	75.77	11.89	16	7	9.011	205
																	ΔwzyB vs. ΔwzaB ΔwzcB	72.14	117.2	-45.01	9.604	16	14	6.628	205
																	ΔwzxB vs. ΔwzxX	30.67	-13.74	44.41	11.49	15	8	5.466	205
																	ΔwzxB vs. ΔwzyX	30.67	-9.266	39.94	10.42	15	11	5.422	205
																	ΔwzxB vs. ΔwzcX	30.67	14.44	16.23	12.68	15	6	1.81	205
																	ΔwzxB vs. ΔwzeX	30.67	-6.001	36.67	10.16	15	12	5.103	205
																	ΔwzxB vs. ΔwzaX	30.67	9.96	20.71	8.871	15	21	3.301	205
																	ΔwzxB vs. ΔwzaS	30.67	84.75	-54.08	11.49	15	8	6.657	205
																	ΔwzxB vs. ΔwzaX ΔwzcX	30.67	-5.948	36.62	12.01	15	7	4.311	205
																	ΔwzxB vs. ΔwzaX ΔwzaB	30.67	-3.629	34.3	12.01	15	7	4.038	205
																	ΔwzxB vs. ΔwzaB ΔwzcB	30.67	117.2	-86.48	9.752	15	14	12.54	205
																	ΔwzxX vs. ΔwzyX	-13.74	-9.266	-4.472	12.19	8	11	0.5186	205
																	ΔwzxX vs. ΔwzcX	-13.74	14.44	-28.18	14.17	8	6	2.812	205
																	ΔwzxX vs. ΔwzeX	-13.74	-6.001	-7.736	11.98	8	12	0.9134	205
																	ΔwzxX vs. ΔwzaX	-13.74	9.96	-23.7	10.9	8	21	3.074	205
																	ΔwzxX vs. ΔwzaS	-13.74	84.75	-98.49	13.12	8	8	10.62	205
																	ΔwzxX vs. ΔwzaX ΔwzcX	-13.74	-5.948	-7.789	13.58	8	7	0.8111	205
																	ΔwzxX vs. ΔwzaX ΔwzaB	-13.74	-3.629	-10.11	13.58	8	7	1.053	205
																	ΔwzxX vs. ΔwzaB ΔwzcB	-13.74	117.2	-130.9	11.63	8	14	15.92	205
																	ΔwzyX vs. ΔwzcX	-9.266	14.44	-23.71	13.32	11	6	2.518	205
																	ΔwzyX vs. ΔwzeX	-9.266	-6.001	-3.264	10.95	11	12	0.4214	205
																	ΔwzyX vs. ΔwzaX	-9.266	9.96	-19.23	9.767	11	21	2.784	205
																	ΔwzyX vs. ΔwzaS	-9.266	84.75	-94.02	12.19	11	8	10.9	205
																	ΔwzyX vs. ΔwzaX ΔwzcX	-9.266	-5.948	-3.318	12.69	11	7	0.3698	205
																	ΔwzyX vs. ΔwzaX ΔwzaB	-9.266	-3.629	-5.637	12.69	11	7	0.6283	205
																	ΔwzyX vs. ΔwzaB ΔwzcB	-9.266	117.2	-126.4	10.57	11	14	16.91	205
																	ΔwzcX vs. ΔwzeX	14.44	-6.001	20.44	13.12	6	12	2.204	205
																	ΔwzcX vs. ΔwzaX	14.44	9.96	4.483	12.15	6	21	0.5219	205
																	ΔwzcX vs. ΔwzaS	14.44	84.75	-70.31	14.17	6	8	7.016	205
																	ΔwzcX vs. ΔwzaX ΔwzcX	14.44	-5.948	20.39	14.6	6	7	1.975	205
																	ΔwzcX vs. ΔwzaX ΔwzaB	14.44	-3.629	18.07	14.6	6	7	1.751	205
																	ΔwzcX vs. ΔwzaB ΔwzcB	14.44	117.2	-102.7	12.8	6	14	11.34	205
																	ΔwzeX vs. ΔwzaX	-6.001	9.96	-15.96	9.496	12	21	2.377	205
																	ΔwzeX vs. ΔwzaS	-6.001	84.75	-90.75	11.98	12	8	10.72	205
																	ΔwzeX vs. ΔwzaX ΔwzcX	-6.001	-5.948	-0.05342	12.48	12	7	0.006053	205
																	ΔwzeX vs. ΔwzaX ΔwzaB	-6.001	-3.629	-2.373	12.48	12	7	0.2688	205
																	ΔwzeX vs. ΔwzaB ΔwzcB	-6.001	117.2	-123.2	10.32	12	14	16.87	205
																	ΔwzaX vs. ΔwzaS	9.96	84.75	-74.79	10.9	21	8	9.701	205
																	ΔwzaX vs. ΔwzaX ΔwzcX	9.96	-5.948	15.91	11.45	21	7	1.964	205
																	ΔwzaX vs. ΔwzaX ΔwzaB	9.96	-3.629	13.59	11.45	21	7	1.678	205
																	ΔwzaX vs. ΔwzaB ΔwzcB	9.96	117.2	-107.2	9.054	21	14	16.74	205
																	ΔwzaS vs. ΔwzaX ΔwzcX	84.75	-5.948	90.7	13.58	8	7	9.444	205
																	ΔwzaS vs. ΔwzaX ΔwzaB	84.75	-3.629	88.38	13.58	8	7	9.203	205
																	ΔwzaS vs. ΔwzaB ΔwzcB	84.75	117.2	-32.4	11.63	8	14	3.94	205
																	ΔwzaX ΔwzcX vs. ΔwzaX ΔwzaB	-5.948	-3.629	-2.319	14.03	7	7	0.2338	205
																	ΔwzaX ΔwzcX vs. ΔwzaB ΔwzcB	-5.948	117.2	-123.1	12.15	7	14	14.33	205
																	ΔwzaX ΔwzaB vs. ΔwzaB ΔwzcB	-3.629	117.2	-120.8	12.15	7	14	14.06	205

### Sheet: Fig. 3A (data)
WT-Normalized Dye Binding
	MXAN#	DZ2 WT	Δ7416	Δ7442	Δ7421	Δ7447	Δ7417	Δ7417 Δ7421	Δ7417 Δ1915	Δ1035	Δ1028	Δ1025	Δ1025BYK	Δ1915	Δ1915 Δ1025	Δ3225	Δ6692	Δ6691
		WT	ΔwzxX	ΔwzyX	ΔwzcX	ΔwzeX	ΔwzaX	ΔwzaX ΔwzcX	ΔwzaX ΔwzaB	ΔwzxB	ΔwzyB	ΔwzcB	ΔwzcBBYK	ΔwzaB	ΔwzaB ΔwzcB	ΔwzaS	ΔdifE	ΔdifG
		100					1.63934							126.23
		100					5.55556							115.278
		100					27.8689							126.23
		100					20.5882							116.176
		100					15.0943							130.189
		100					3.7037							125.926
		100					19.0476							123.81
		100					0			0	41.4634	114.634		68.2927			0	117.073
		100					0			0	59.375	109.375		134.375			0	156.25
		100					34.6667			68	94.6667	108		108			28	112
		100					34.6154			50	70.5128	121.795		108.974			19.2308	106.41
		100					0			0	93.0233	109.302		111.628			6.97674	116.279
		100					0			0	43.4783	130.435		106.522			0	102.174
		100					5.12821			46.1538	110.256	133.333	130.769	141.026			0	171.795
		100					9.30233			65.1163	58.1395	106.977	104.651	132.558			4.65116	141.86
		100					12.5			30	100		110	105			0	102.5
		100									127.907	130.233	146.512	167.442			44.186	220.93
		100					1.88679			30.1887	88.6792	116.981	109.434				5.66038	100
		100					0			35.0877	80.7018	85.9649	94.7368				17.5439	92.9825
		100					3.57143			48.2143	10.7143	96.4286	132.143	132.143			3.57143	108.929
		100					14			28	58	104	130				12
		100								40.5405	48.6486	108.108	129.73	140.541				143.243
		100					0			18.75	68.75	104.167	87.5	120.833			0	127.083
		100													82.7957
		100						4.0404	12.1212						138.384
		100													83.9623
		100													128.866
		100													129.787
		100													122.667
		100													113.043
		100													120.455
		100			-4.42478	-3.53982										44.2478	-11.5044	112.389
		100			-3.93701	-1.5748										46.4567	-10.2362
		100			0	0										73.9583	-19.7917	179.167
		100													139.706
		100													110
		100													101.923
		100						-44.7368	-7.89474							110.526
		100						7.61905	-5.71429
		100						-3.84615	-16.6667							74.359
		100						-2.43902	-2.43902							132.927
		100						-2.27273	0							127.273
		100						0	-4.80769							68.2692
		100		-18.4211
		100		-15.2941
		100		-5.45455
		100		-21.6667		-8.33333												215
		100	-14.1176	-7.05882		-5.88235												234.118
		100		-13.75		-11.25												222.5
		100	-12.844			-13.7615
		100	-10.7438			-14.876
		100	-22.1675	-10.8374
		100	-14.4928	-2.89855	39.1304	-2.89855									117.391			169.565
		100	-14.2857	-1.19048	19.0476	-5.95238									126.19			123.81
		100	-6.57895	1.31579	36.8421	-3.94737									125			151.316
		100	-14.6667	-6.66667		0
		100																145.588
		100																287.037
		100																174.51
		100																234.653
		100																122.222
		100																232.075
		100																193.333
		100																210
		100																113.83
		100																130

### Sheet: Fig. S3B (statistics)
Relative to WT: Wilcoxon signed-rank test (95% confidence interval) Between Mutants: One-way ANOVA and Tukey's multiple comparisons test with single pooled variance (unpaired, 95% confidence interval) (GraphPad Prism 7)
		WT	ΩpilA	ΔwzaX ΩpilA	ΔwzaB ΩpilA
	WT		0.001	0.0001	0.0001
	ΩpilA	0.001		0.0014	0.7107
	ΔwzaX ΩpilA	0.0001	0.0014		0.0073
	ΔwzaB ΩpilA	0.0001	0.7107	0.0073
	blue = statistically significant difference
						Wilcoxon signed-rank test (column statistics) -- relative to 100						Wilcoxon signed-rank test (column statistics) -- relative to 0
							WT	ΩpilA	ΔwzaX ΩpilA	ΔwzaB ΩpilA			WT	ΩpilA	ΔwzaX ΩpilA	ΔwzaB ΩpilA
						Number of values	14	11	14	14		Number of values	14	11	14	14
						Minimum	100	0	-11.48	1.587		Minimum	100	0	-11.48	1.587
						25% Percentile	100	4.167	-3.567	4.485		25% Percentile	100	4.167	-3.567	4.485
						Median	100	9.346	1.074	7.831		Median	100	9.346	1.074	7.831
						75% Percentile	100	13.49	4.383	11.28		75% Percentile	100	13.49	4.383	11.28
						Maximum	100	26.42	10.89	16.38		Maximum	100	26.42	10.89	16.38
						Mean	100	9.922	0.7007	8.012		Mean	100	9.922	0.7007	8.012
						Std. Deviation	0	7.34	6.112	4.535		Std. Deviation	0	7.34	6.112	4.535
						Std. Error of Mean	0	2.213	1.634	1.212		Std. Error of Mean	0	2.213	1.634	1.212
						Lower 95% CI of mean	100	4.991	-2.828	5.394		Lower 95% CI of mean	100	4.991	-2.828	5.394
						Upper 95% CI of mean	100	14.85	4.23	10.63		Upper 95% CI of mean	100	14.85	4.23	10.63
						Sum	1400	109.1	9.81	112.2		Sum	1400	109.1	9.81	112.2
						Wilcoxon Signed Rank Test	Samples with equal values					Wilcoxon Signed Rank Test
						Theoretical median		100	100	100		Theoretical median	0	0	0	0
						Actual median		9.346	1.074	7.831		Actual median	100	9.346	1.074	7.831
						Discrepancy		-90.65	-98.93	-92.17		Discrepancy	100	9.346	1.074	7.831
						Sum of signed ranks (W)		-66	-105	-105		Sum of signed ranks (W)	105	55	21	105
						Sum of positive ranks		0	0	0		Sum of positive ranks	105	55	63	105
						Sum of negative ranks		-66	-105	-105		Sum of negative ranks	0	0	-42	0
						P value (two tailed)		0.001	0.0001	0.0001		P value (two tailed)	0.0001	0.002	0.5416	0.0001
						Exact or estimate?		Exact	Exact	Exact		Exact or estimate?	Exact	Exact	Exact	Exact
						Significant (alpha=0.05)?		Yes	Yes	Yes		Significant (alpha=0.05)?	Yes	Yes	No	Yes
						1way ANOVA (ANOVA)
						Table Analyzed	ΩpilA strains
						Data sets analyzed	B: ΩpilA	C: ΔwzaX ΩpilA	D: ΔwzaB ΩpilA
						ANOVA summary
						F	8.623
						P value	0.0009
						P value summary	***
						Significant diff. among means (P < 0.05)?	Yes
						R square	0.3239
						Brown-Forsythe test
						F (DFn, DFd)	0.5258 (2, 36)
						P value	0.5956
						P value summary	ns
						Are SDs significantly different (P < 0.05)?	No
						Bartlett's test
						Bartlett's statistic (corrected)	2.552
						P value	0.2791
						P value summary	ns
						Are SDs significantly different (P < 0.05)?	No
						ANOVA table	SS	DF	MS	F (DFn, DFd)	P value
						Treatment (between columns)	618.8	2	309.4	F (2, 36) = 8.623	P=0.0009
						Residual (within columns)	1292	36	35.88
						Total	1911	38
						Data summary
						Number of treatments (columns)	3
						Number of values (total)	39
						1way ANOVA (Multiple Comparisons)
						Number of families	1
						Number of comparisons per family	3
						Alpha	0.05
						Tukey's multiple comparisons test	Mean Diff.	95.00% CI of diff.	Significant?	Summary	Adjusted P Value
						ΩpilA vs. ΔwzaX ΩpilA	9.221	3.322 to 15.12	Yes	**	0.0014	B-C
						ΩpilA vs. ΔwzaB ΩpilA	1.91	-3.989 to 7.809	No	ns	0.7107	B-D
						ΔwzaX ΩpilA vs. ΔwzaB ΩpilA	-7.311	-12.85 to -1.777	Yes	**	0.0073	C-D
						Test details	Mean 1	Mean 2	Mean Diff.	SE of diff.	n1	n2
						ΩpilA vs. ΔwzaX ΩpilA	9.922	0.7007	9.221	2.413	11	14
						ΩpilA vs. ΔwzaB ΩpilA	9.922	8.012	1.91	2.413	11	14
						ΔwzaX ΩpilA vs. ΔwzaB ΩpilA	0.7007	8.012	-7.311	2.264	14	14

### Sheet: Fig. S3B (data)
WT-Normalized Dye Binding
	MXAN#	DZ2 WT	Ω5783	Δ7417 Ω5783	Δ1915 Ω5783
		WT	ΩpilA	ΔwzaX ΩpilA	ΔwzaB ΩpilA
		100	26.4151	0.943396	2.83019
		100	13.4921	0.793651	1.5873
		100	14.7826	-0.869565	1.73913
		100	1.78571	-7.14286	10.7143
		100	12.0482	1.20482	13.253
		100	0	3.44828	11.4943
		100	4.16667	6.94444	9.72222
		100	12.931	1.72414	16.3793
		100	5.94059	10.8911	5.94059
		100		-11.4754	5.7377
		100		-5.7554	5.03597
		100		-2.83688	10.6383
		100	9.34579	8.41121	11.215
		100	8.23529	3.52941	5.88235
